# Clearance of senescent cells following cardiac ischemia-reperfusion injury improves recovery

**DOI:** 10.1101/2020.04.28.065789

**Authors:** Emily Dookun, Anna Walaszczyk, Rachael Redgrave, Pawel Palmowski, Simon Tual-Chalot, Averina Suwana, James Chapman, Eduard Jirkovsky, Leticia Donastorg Sosa, Eleanor Gill, Oliver E Yausep, Yohan Santin, Jeanne Mialet-Perez, W Andrew Owens, David Grieve, Ioakim Spyridopoulos, Michael Taggart, Helen M. Arthur, João F. Passos, Gavin D. Richardson

**Affiliations:** Biosciences Institute, Newcastle University, Newcastle upon Tyne, UK; School of Environmental Sciences, Faculty of Science, Agriculture & Engineering, Newcastle University, Newcastle upon Tyne, UK; Faculty of Pharmacy, Charles University, Prague, Czech; School of Medicine, Dentistry and Biomedical Sciences, Centre for Experimental Medicine, Institute for Health Sciences, Queen’s University Belfast, UK; INSERM I2MC, University of Toulouse, France; Translational and Clinical Research, Newcastle University, Newcastle upon Tyne, UK; Department of Physiology and Biomedical Engineering, Mayo Clinic, Rochester, MN, USA

## Abstract

A key component of cardiac ischemia-reperfusion injury (IRI) is the increased generation of reactive oxygen species, leading to enhanced inflammation and tissue dysfunction in patients following intervention for myocardial infarction. In this study we hypothesized that oxidative stress, due to ischemia-reperfusion, induces senescence which contributes to the pathophysiology of cardiac IRI. We demonstrate that IRI induces cellular senescence in both cardiomyocytes and interstitial cell populations and treatment with the senolytic drug navitoclax after ischemia-reperfusion improves left ventricular function, increases myocardial vascularization, and decreases scar size. SWATH-MS based proteomics reveal that biological processes associated with fibrosis and inflammation, that were increased following ischemia-reperfusion, were attenuated upon senescent cell clearance. Furthermore, navitoclax treatment reduced the expression of proinflammatory, profibrotic and anti-angiogenic cytokines, including interferon gamma-induced protein-10, TGF-β3, interleukin-11, interleukin-16 and fractalkine. Our study provides proof-of-concept evidence that cellular senescence contributes to impaired heart function and adverse remodeling following cardiac ischemia-reperfusion. We also establish that post-IRI senescent cells play a considerable role in the inflammatory response. Subsequently, senolytic treatment, at a clinically feasible time point, attenuates multiple components of this response and improves clinically important parameters. Thus, cellular senescence represents a potential novel therapeutic avenue to improve patient outcomes following cardiac ischemia-reperfusion.
