## Supplementary material for "Clearance of senescent cells following cardiac ischemia-reperfusion injury improves recovery": Data set 1

### Sheet: profile1_FDR
Proteins following Profile 1
Protein Name	pFDR 0.05	pFDR 0.01
RAS related protein 1b	TRUE	TRUE
Uncharacterized protein	TRUE	TRUE
Stathmin	TRUE	TRUE
Stress-induced-phosphoprotein 1	TRUE	TRUE
Ras suppressor protein 1	TRUE	TRUE
Chloride intracellular channel protein	TRUE	TRUE
Ubiquitin-activating enzyme E1, Chr X	TRUE	TRUE
6-phosphogluconate dehydrogenase, decarboxylating	TRUE	TRUE
14-3-3 protein eta	TRUE	TRUE
Acidic leucine-rich nuclear phosphoprotein 32 family member A	TRUE	TRUE
Transaldolase	TRUE	TRUE
Eukaryotic translation initiation factor 3 subunit E	TRUE	TRUE
PDZ and LIM domain protein 1	TRUE	TRUE
Manganese-transporting ATPase 13A1	TRUE	TRUE
Splicing factor, proline- and glutamine-rich	TRUE	TRUE
RNA-binding protein	TRUE	TRUE
Moesin	TRUE	TRUE
Uncharacterized protein (Fragment)	TRUE	TRUE
Serine (Or cysteine) peptidase inhibitor, clade B, member 6a, isoform CRA_a	TRUE	TRUE
Profilin	TRUE	TRUE
MKIAA1027 protein (Fragment)	TRUE	TRUE
Coatomer subunit beta	TRUE	TRUE
26S proteasome non-ATPase regulatory subunit 5	TRUE	TRUE
Uncharacterized protein	TRUE	TRUE
Uncharacterized protein	TRUE	TRUE
IST1 homolog	TRUE	TRUE
Eukaryotic translation initiation factor 3 subunit A	TRUE	TRUE
Sorting nexin	TRUE	TRUE
Cytosolic non-specific dipeptidase	TRUE	TRUE
Adenylyl cyclase-associated protein	TRUE	TRUE
Armadillo repeat-containing protein 6	TRUE	TRUE
Ptms protein	TRUE	TRUE
Kinesin-1 heavy chain	TRUE	TRUE
Uncharacterized protein	TRUE	TRUE
Cotl1 protein	TRUE	TRUE
WD repeat domain 1	TRUE	TRUE
T-complex protein 1 subunit alpha	TRUE	TRUE
ARP2 actin-related protein 2 homolog (Yeast)	TRUE	TRUE
Uncharacterized protein	TRUE	TRUE
N-acetylated alpha-linked acidic dipeptidase 2	TRUE	TRUE
Peptidyl-prolyl cis-trans isomerase	TRUE	TRUE
Actin-related protein 2/3 complex subunit 5	TRUE	TRUE
Actin-related protein 2/3 complex subunit 2	TRUE	TRUE
Tubulin beta-5 chain	TRUE	TRUE
Isoform 3 of Transforming growth factor beta-1-induced transcript 1 protein	TRUE	TRUE
Microtubule-associated protein 4	TRUE	TRUE
Uncharacterized protein	TRUE	TRUE
Septin-7	TRUE	TRUE
Heat shock protein 90, alpha (Cytosolic), class A member 1	TRUE	TRUE
Ectonucleotide pyrophosphatase/phosphodiesterase 1, isoform CRA_d	TRUE	TRUE
Elongation factor 1-alpha	TRUE	TRUE
Enolase 1, alpha non-neuron	TRUE	TRUE
Valyl-tRNA synthetase	TRUE	TRUE
Galectin	TRUE	TRUE
Uncharacterized protein	TRUE	TRUE
Translocon-associated protein alpha, muscle specific isoform	TRUE	TRUE
Sec23 interacting protein	TRUE	TRUE
Coronin	TRUE	TRUE
UDP-glucose 6-dehydrogenase	TRUE	TRUE
Periostin	TRUE	TRUE
MCG140959, isoform CRA_a	TRUE	TRUE
Uncharacterized protein	TRUE	TRUE
Reticulon-4	TRUE	TRUE
Dolichyl-diphosphooligosaccharide--protein glycosyltransferase 48 kDa subunit	TRUE	TRUE
Synaptobrevin homolog YKT6	TRUE	TRUE
Inter alpha-trypsin inhibitor, heavy chain 4	TRUE	TRUE
Destrin	TRUE	TRUE
AHNAK nucleoprotein 2 (Fragment)	TRUE	TRUE
MKIAA0051 protein (Fragment)	TRUE	TRUE
MCG130610	TRUE	TRUE
Tubulin beta chain	TRUE	TRUE
Uncharacterized protein	TRUE	TRUE
Filamin, alpha	TRUE	TRUE
ENH isoform 1e	TRUE	TRUE
Transgelin-2	TRUE	TRUE
Protein disulfide-isomerase (Fragment)	TRUE	TRUE
Clusterin	TRUE	TRUE
Uncharacterized protein	TRUE	TRUE
Isoform 2 of Acidic leucine-rich nuclear phosphoprotein 32 family member B	TRUE	TRUE
Heat shock protein 90, beta (Grp94), member 1	TRUE	TRUE
Leukocyte elastase inhibitor A	TRUE	TRUE
ATP-dependent 6-phosphofructokinase	TRUE	TRUE
MCG1196	TRUE	TRUE
EH-domain containing 4	TRUE	TRUE
Dolichyl-diphosphooligosaccharide--protein glycosyltransferase 48 kDa subunit	TRUE	FALSE
Cofilin 1, non-muscle	TRUE	FALSE
Hspb1 protein	TRUE	FALSE
MKIAA0034 protein (Fragment)	TRUE	FALSE
Dihydropyrimidinase-related protein 3	TRUE	FALSE
Protein disulfide-isomerase A6	TRUE	FALSE
Karyopherin (Importin) beta 1	TRUE	FALSE
Uncharacterized protein	TRUE	FALSE
Peptidyl-prolyl cis-trans isomerase	TRUE	FALSE
Actin-related protein 2/3 complex subunit 4	TRUE	FALSE
Poly(rC)-binding protein 1	TRUE	FALSE
Uncharacterized protein	TRUE	FALSE
NACHT	TRUE	FALSE
Proteasome (Prosome, macropain) 28 subunit, alpha	TRUE	FALSE
Hemopexin	TRUE	FALSE
Uncharacterized protein	TRUE	FALSE
Uncharacterized protein (Fragment)	TRUE	TRUE
Glycine--tRNA ligase	TRUE	TRUE
Heat shock protein beta-7	TRUE	TRUE
cAMP-dependent protein kinase type I-alpha regulatory subunit	TRUE	TRUE
Small nuclear ribonucleoprotein Sm D2	TRUE	TRUE
WASH complex subunit 5	TRUE	TRUE
Protein transport protein Sec61 subunit beta	TRUE	TRUE
UDP-Gal:betaGlcNAc beta 1,4-galactosyltransferase, polypeptide 1, isoform CRA_b	TRUE	TRUE
Low density lipoprotein receptor-related protein 1	TRUE	TRUE
Uncharacterized protein	TRUE	TRUE
Keratin, type II cuticular Hb2	TRUE	TRUE
Dihydropyrimidinase-related protein 2	TRUE	TRUE
Uncharacterized protein	TRUE	TRUE
Predicted gene 20547	TRUE	TRUE
Chemokine (C-X-C motif) ligand 7, isoform CRA_b	TRUE	TRUE
FAS-associated factor 2	TRUE	TRUE
Jupiter microtubule associated homolog 1	TRUE	TRUE
Uncharacterized protein	TRUE	TRUE
ADP-sugar pyrophosphatase	TRUE	TRUE
Protein disulfide-isomerase A4	TRUE	TRUE
Dynactin 2	TRUE	TRUE
Uncharacterized protein	TRUE	TRUE
Cathepsin D, isoform CRA_a	TRUE	TRUE
60S ribosomal protein L34	TRUE	TRUE
Uncharacterized protein	TRUE	TRUE
Heterogeneous nuclear ribonucleoprotein F	TRUE	TRUE
MICOS complex subunit Mic25	TRUE	TRUE
Protein FAM49B	TRUE	TRUE
Fascin	TRUE	TRUE
Uncharacterized protein	TRUE	TRUE
Vesicle amine transport protein 1 homolog (T californica)	TRUE	TRUE
Igfbp7 protein (Fragment)	TRUE	TRUE
Chaperonin containing Tcp1, subunit 6a (Zeta)	TRUE	TRUE
Nebulin-related-anchoring protein	TRUE	TRUE
Transmembrane protein 43	TRUE	TRUE
Calumenin, isoform CRA_a	TRUE	TRUE
Rho GDP-dissociation inhibitor 1	TRUE	TRUE
Snx2 protein	TRUE	FALSE
Alpha actinin 1a	TRUE	FALSE
Septin-2	TRUE	FALSE
Sorcin	TRUE	FALSE
Galectin-3-binding protein	TRUE	FALSE
LIM and senescent cell antigen-like-containing domain protein	TRUE	FALSE
MKIAA4025 protein (Fragment)	TRUE	FALSE
Clathrin light chain	TRUE	FALSE
Collagen alpha-1(XII) chain	TRUE	FALSE
ADP-ribosylation factor 4	TRUE	FALSE
UMP-CMP kinase	TRUE	FALSE
GTP-binding nuclear protein Ran	TRUE	FALSE
SH3 domain-binding glutamic acid-rich-like protein	TRUE	FALSE
Fatty acid binding protein 5, epidermal	TRUE	FALSE
Pyp protein	TRUE	FALSE
Rbp1 protein	TRUE	FALSE
Phosphoglucomutase-2	TRUE	FALSE
Sparc protein	TRUE	FALSE
Uncharacterized protein	TRUE	FALSE
Thymosin beta	TRUE	FALSE
Heterogeneous nuclear ribonucleoprotein D0	TRUE	FALSE
Ankyrin-1	TRUE	FALSE
Brain acid soluble protein 1	TRUE	FALSE
Lysosomal membrane glycoprotein 1, isoform CRA_a	TRUE	FALSE
Coatomer subunit gamma-1	TRUE	FALSE
Uncharacterized protein (Fragment)	TRUE	FALSE
Niban-like protein 1	TRUE	FALSE
Glia maturation factor beta	TRUE	FALSE
Filamin-C	TRUE	FALSE
Uncharacterized protein	TRUE	FALSE
Uncharacterized protein	TRUE	FALSE
Uncharacterized protein	TRUE	FALSE
Calpain-2 catalytic subunit	TRUE	FALSE
Uncharacterized protein	TRUE	FALSE
Aldehyde dehydrogenase	TRUE	FALSE
Coronin	TRUE	FALSE
Calumenin	TRUE	FALSE
Protein disulfide-isomerase A3	TRUE	FALSE
Transgelin	TRUE	FALSE
Probable ATP-dependent RNA helicase DDX6	TRUE	FALSE
Vacuolar protein sorting-associated protein 13A	TRUE	FALSE
Uncharacterized protein	TRUE	FALSE
ELAV-like protein	TRUE	FALSE
Calponin-3	TRUE	FALSE
Vimentin	TRUE	FALSE
Tubulin beta-2A chain	TRUE	FALSE
ATP-dependent 6-phosphofructokinase, liver type	TRUE	FALSE
Proteasome subunit beta	TRUE	FALSE
Tropomyosin alpha-4 chain	TRUE	FALSE
Pigment epithelium-derived factor	TRUE	FALSE
DnaJ homolog subfamily B member 4	TRUE	FALSE
Coatomer subunit alpha	TRUE	FALSE
Actin-related protein 2/3 complex subunit 3	TRUE	FALSE
Ferritin	TRUE	FALSE
RIKEN cDNA 0610012G03 gene	TRUE	FALSE
Ectonucleoside triphosphate diphosphohydrolase 2	TRUE	FALSE
Leukotriene A-4 hydrolase	TRUE	FALSE
Coatomer subunit delta	TRUE	FALSE
Peptidyl-prolyl cis-trans isomerase	TRUE	FALSE
SPI6	TRUE	FALSE
Protein disulfide-isomerase	TRUE	FALSE
Interferon-induced very large GTPase 1	TRUE	FALSE
Four and a half LIM domains protein 1	TRUE	FALSE
Uncharacterized protein	TRUE	FALSE
Hypoxia up-regulated protein 1	TRUE	FALSE
Integrin beta-1	TRUE	FALSE
Uncharacterized protein	TRUE	FALSE
Eukaryotic translation elongation factor 1 gamma	TRUE	FALSE
Clathrin heavy chain	TRUE	FALSE
C4b-binding protein alpha-chain	TRUE	FALSE
Protein S100	TRUE	FALSE
Cytoskeleton-associated protein 4	TRUE	FALSE
Nono protein	TRUE	FALSE
E-selectin ligand 1	TRUE	FALSE
Uncharacterized protein (Fragment)	TRUE	FALSE
Uncharacterized protein	TRUE	FALSE
Cytoplasmic dynein 1 intermediate chain 2	TRUE	FALSE
Alpha-parvin	TRUE	FALSE
Transmembrane p24-trafficking protein 7	TRUE	FALSE
Ubiquitin carboxyl-terminal hydrolase (Fragment)	TRUE	FALSE
Osteoglycin	TRUE	FALSE
Cryab protein	TRUE	FALSE
Capping protein (Actin filament), gelsolin-like	TRUE	FALSE
Uncharacterized protein	TRUE	FALSE
Inositol hexakisphosphate and diphosphoinositol-pentakisphosphate kinase	TRUE	FALSE
Immunoglobulin-binding protein 1	TRUE	FALSE
Annexin	TRUE	FALSE
MHC class I antigen	TRUE	FALSE
Proteasome subunit alpha type	TRUE	FALSE
Endoplasmic reticulum resident protein 29	TRUE	FALSE
Rho GDP-dissociation inhibitor 2	TRUE	FALSE
Uncharacterized protein	TRUE	FALSE
Dolichyl-diphosphooligosaccharide--protein glycosyltransferase subunit 1	TRUE	FALSE
Uncharacterized protein	TRUE	FALSE
Uncharacterized protein	TRUE	FALSE
Uncharacterized protein	TRUE	FALSE
General vesicular transport factor p115	TRUE	FALSE
Activated RNA polymerase II transcriptional coactivator p15	TRUE	FALSE
Peroxiredoxin-4	TRUE	FALSE
Protein canopy homolog 2 (Fragment)	TRUE	FALSE
Uncharacterized protein	TRUE	FALSE
Glutathione peroxidase	TRUE	FALSE
Alpha-1-antitrypsin 1-5	TRUE	FALSE
Heat shock protein 1B	TRUE	FALSE
Hypoxanthine phosphoribosyltransferase	TRUE	FALSE
NADH-cytochrome b5 reductase 3	TRUE	FALSE
Sialic acid synthase	TRUE	FALSE
Uncharacterized protein	TRUE	FALSE
RAB2, member RAS oncogene family	TRUE	FALSE
Uncharacterized protein	TRUE	FALSE
V-type proton ATPase subunit H	TRUE	FALSE
Transmembrane and ubiquitin-like domain-containing protein 1	TRUE	FALSE
Tpm3 protein	TRUE	FALSE
Cbx3 protein	TRUE	FALSE
Small nuclear ribonucleoprotein E	TRUE	FALSE
Isoleucine--tRNA ligase, cytoplasmic	TRUE	FALSE
Heat shock protein 105 kDa	TRUE	FALSE
Ras-related protein Rap-2c	TRUE	FALSE
EGF-containing fibulin-like extracellular matrix protein 1	TRUE	FALSE
MHC class I antigen	TRUE	FALSE
eIF-2-alpha kinase activator GCN1	TRUE	FALSE
Smooth muscle LIM protein	TRUE	FALSE
Ceruloplasmin	TRUE	FALSE
Csrp1 protein	TRUE	FALSE
Core histone macro-H2A.2	TRUE	FALSE
Alpha glucosidase 2 alpha neutral subunit	TRUE	FALSE
Protein transport protein SEC23	TRUE	FALSE
Cathepsin Z	TRUE	FALSE
MARCKS-related protein	TRUE	FALSE
G1p2 protein	TRUE	FALSE
MCG1041267	TRUE	FALSE
Membrane protein, palmitoylated (Fragment)	TRUE	FALSE
Eukaryotic translation initiation factor 3 subunit H	TRUE	FALSE
Uncharacterized protein	TRUE	FALSE
Uncharacterized protein	TRUE	FALSE
Uncharacterized protein	TRUE	FALSE
Septin-8	TRUE	FALSE
Leucine-rich HEV glycoprotein	TRUE	FALSE
Collagen alpha-1(XV) chain	TRUE	FALSE
Catenin delta-1	TRUE	FALSE
Disabled homolog 2	TRUE	FALSE
Splicing factor 3B subunit 1	TRUE	FALSE
Thioredoxin	TRUE	FALSE
Heterogeneous nuclear ribonucleoprotein U-like protein 1	TRUE	FALSE
Lrpap1 protein (Fragment)	TRUE	FALSE
Leucine-rich repeat-containing protein 59	TRUE	FALSE
Heat shock protein 84b	TRUE	FALSE
Natriuretic peptides A	TRUE	FALSE
Prostacyclin synthase	TRUE	FALSE
Isoform 2 of Sorbin and SH3 domain-containing protein 2	TRUE	FALSE
Transketolase	TRUE	FALSE
Cathepsin H	TRUE	FALSE
Acid ceramidase	TRUE	FALSE
Uncharacterized protein	TRUE	FALSE
Interferon gamma-induced GTPase	TRUE	FALSE
SWI/SNF complex subunit SMARCC2	TRUE	FALSE
MCG19050, isoform CRA_d	TRUE	FALSE
DEAD (Asp-Glu-Ala-Asp) box polypeptide 17, isoform CRA_a	TRUE	FALSE
Uncharacterized protein	TRUE	FALSE
Arginine--tRNA ligase, cytoplasmic	TRUE	FALSE
Chaperonin subunit 2 (Beta), isoform CRA_a	TRUE	FALSE
Src substrate cortactin	TRUE	FALSE
Septin-9	TRUE	FALSE
Vitronectin	TRUE	FALSE
Proteasome subunit beta type-4	TRUE	FALSE
DEAH (Asp-Glu-Ala-His) box polypeptide 15, isoform CRA_a	TRUE	FALSE
Tubulin alpha-1A chain	TRUE	FALSE
Calcium-binding mitochondrial carrier protein SCaMC-1	TRUE	FALSE
Actin-related protein 2/3 complex subunit	TRUE	FALSE
Dual-specificity protein phosphatase 3	TRUE	FALSE
Heterogeneous nuclear ribonucleoprotein A/B, isoform CRA_b	TRUE	FALSE
Actin-related protein 2/3 complex subunit	TRUE	FALSE
Uncharacterized protein	TRUE	FALSE
RIKEN cDNA C330023M02, isoform CRA_a	TRUE	FALSE
Proteasome subunit beta	TRUE	FALSE
Vasodilator-stimulated phosphoprotein	TRUE	FALSE
Signal peptidase complex subunit 1	TRUE	FALSE
Signal transducer and activator of transcription	TRUE	FALSE
Ribosome-binding protein 1	TRUE	FALSE
Proliferation-associated 2G4	TRUE	FALSE
AHNAK nucleoprotein (desmoyokin)	TRUE	FALSE
Collagen alpha-1(XIV) chain	TRUE	FALSE
Bifunctional purine biosynthesis protein PURH	TRUE	FALSE
Extended synaptotagmin-1	TRUE	FALSE
Annexin	TRUE	FALSE
S-formylglutathione hydrolase	TRUE	FALSE
Uncharacterized protein (Fragment)	TRUE	FALSE
Capping protein (Actin filament) muscle Z-line, alpha 1	TRUE	FALSE
Histone deacetylase complex subunit SAP18	TRUE	FALSE
Structural maintenance of chromosomes protein	TRUE	FALSE
40S ribosomal protein S24	TRUE	FALSE
Tumor protein D52	TRUE	FALSE
Malectin	TRUE	FALSE
Bin1 protein	TRUE	FALSE
Collagen, type IV, alpha 2	TRUE	FALSE
26S proteasome non-ATPase regulatory subunit 3	TRUE	FALSE
Obscurin-like protein 1	TRUE	FALSE
MFLJ00023 protein (Fragment)	TRUE	FALSE
Pdcd6ip protein	TRUE	FALSE
Constitutive coactivator of PPAR-gamma-like protein 1	TRUE	FALSE
Heterogeneous nuclear ribonucleoprotein Q	TRUE	FALSE
MKIAA1258 protein (Fragment)	TRUE	FALSE
Protein kinase C substrate 80K-H, isoform CRA_b	TRUE	FALSE
Chloride channel CLIC-like 1, isoform CRA_a	TRUE	FALSE
MCG126099, isoform CRA_b	TRUE	FALSE
Progesterone receptor membrane component 1	TRUE	FALSE
Uncharacterized protein	TRUE	FALSE
Protein-tyrosine-phosphatase	TRUE	FALSE
Protein enabled homolog	TRUE	FALSE
Protein disulfide-isomerase TMX3	TRUE	FALSE
Myosin, heavy polypeptide 13, skeletal muscle	TRUE	FALSE
L-lactate dehydrogenase	TRUE	FALSE
Collagen alpha-1(I) chain	TRUE	FALSE
Apoe protein	TRUE	FALSE
Hars protein	TRUE	FALSE
Cell surface glycoprotein MUC18	TRUE	FALSE
Formin-like protein 1	TRUE	FALSE
Heterogeneous nuclear ribonucleoprotein Q	TRUE	FALSE
Fibromodulin	TRUE	FALSE
Deoxynucleoside triphosphate triphosphohydrolase SAMHD1 (Fragment)	TRUE	FALSE
Cullin-associated NEDD8-dissociated protein 1	TRUE	FALSE
80K protein	TRUE	FALSE
Immunoglobulin heavy constant mu (Fragment)	TRUE	FALSE
Glypican 1, isoform CRA_c	TRUE	FALSE
Tubulin--tyrosine ligase-like protein 12	TRUE	FALSE
Dolichyl-diphosphooligosaccharide--protein glycosyltransferase subunit DAD1	TRUE	FALSE
Phospholipase A-2-activating protein	TRUE	FALSE
Signal transducer and activator of transcription	TRUE	FALSE
Signal peptidase complex catalytic subunit SEC11	TRUE	FALSE
Hnrpa3 protein	TRUE	FALSE
Far upstream element-binding protein 2	TRUE	FALSE
Plastin-3	TRUE	FALSE
Serine/arginine-rich splicing factor 2	TRUE	FALSE
AP-1 complex subunit gamma	TRUE	FALSE
A kinase (PRKA) anchor protein (Gravin) 12	TRUE	FALSE
SHC-transforming protein 1	TRUE	FALSE
Atlastin-3	TRUE	FALSE
Uncharacterized protein	TRUE	FALSE
Alpha-actinin-4	TRUE	FALSE
