## Supplementary material for "Clearance of senescent cells following cardiac ischemia-reperfusion injury improves recovery": Data set 2

### Sheet: profile2_FDR
Proteins following Profile 2
Protein name	pFDR 0.05	pFDR 0.01
Acetyl-CoA carboxylase 2	TRUE	TRUE
Multidrug resistance protein 1A	TRUE	TRUE
Uncharacterized protein (Fragment)	TRUE	TRUE
Isoform 2 of Peroxisomal acyl-coenzyme A oxidase 1	TRUE	TRUE
Kynurenine--oxoglutarate transaminase 3	TRUE	TRUE
Basement membrane-specific heparan sulfate proteoglycan core protein	TRUE	TRUE
Acyl-CoA synthetase family member 3, mitochondrial	TRUE	TRUE
Succinate--CoA ligase [ADP/GDP-forming] subunit alpha, mitochondrial	TRUE	TRUE
Pyruvate dehydrogenase phosphatase regulatory subunit, mitochondrial	TRUE	TRUE
Transcriptional activator protein Pur-alpha	TRUE	TRUE
Mitochondrial glutamate carrier 1	TRUE	TRUE
Dhdh protein (Fragment)	TRUE	TRUE
Remodeling and spacing factor 1	TRUE	TRUE
von Willebrand factor A domain-containing protein 8	TRUE	TRUE
Isoleucine--tRNA ligase, mitochondrial	TRUE	TRUE
Ryanodine receptor 2	TRUE	TRUE
Glutamyl-tRNA(Gln) amidotransferase subunit A, mitochondrial	TRUE	TRUE
Acyl-Coenzyme A dehydrogenase family, member 12	TRUE	TRUE
Troponin T, cardiac muscle	TRUE	TRUE
L-2-hydroxyglutarate dehydrogenase, mitochondrial	TRUE	TRUE
Junctophilin-2	TRUE	TRUE
Phosphodiesterase (Fragment)	TRUE	TRUE
Dihydrolipoyllysine-residue acetyltransferase component of pyruvate dehydrogenase complex, mitochondrial	TRUE	TRUE
3-hydroxyisobutyryl-CoA hydrolase, mitochondrial	TRUE	TRUE
Carbonic anhydrase 4	TRUE	TRUE
Regulator of microtubule dynamics protein 1	TRUE	TRUE
Mitochondrial fission 1 protein	TRUE	TRUE
Uncoupling protein 3 (Mitochondrial, proton carrier)	TRUE	TRUE
Synaptopodin-2	TRUE	TRUE
Basal cell adhesion molecule	TRUE	TRUE
Tetratricopeptide repeat protein 38	TRUE	TRUE
Mitochondrial intermediate peptidase	TRUE	TRUE
Acetyl-coenzyme A synthetase (Fragment)	TRUE	TRUE
Complex I assembly factor TIMMDC1, mitochondrial	TRUE	TRUE
NADH dehydrogenase [ubiquinone] 1 alpha subcomplex subunit 10, mitochondrial	TRUE	TRUE
Trifunctional enzyme subunit alpha, mitochondrial	TRUE	TRUE
Mitochondrial import inner membrane translocase subunit TIM50	TRUE	TRUE
ATP-sensitive inward rectifier potassium channel 11	TRUE	TRUE
NADH dehydrogenase [ubiquinone] 1 beta subcomplex subunit 9	TRUE	TRUE
Leucine-rich PPR motif-containing protein, mitochondrial	TRUE	TRUE
Valine--tRNA ligase, mitochondrial	TRUE	TRUE
Guanine nucleotide-binding protein subunit gamma	TRUE	TRUE
Mitochondrial import inner membrane translocase subunit TIM14	TRUE	TRUE
Rho GTPase-activating protein 5	TRUE	TRUE
Uncharacterized protein	TRUE	TRUE
Baculoviral IAP repeat-containing protein 6	TRUE	TRUE
Myosin light chain 3	TRUE	TRUE
Uncharacterized protein	TRUE	TRUE
RNA-binding protein 25	TRUE	TRUE
Electron transfer flavoprotein regulatory factor 1	TRUE	TRUE
Myozenin-2	TRUE	TRUE
Transmembrane protein 126A	TRUE	TRUE
Ogdhl protein	TRUE	TRUE
39S ribosomal protein L27, mitochondrial	TRUE	TRUE
Hydroxysteroid dehydrogenase-like protein 2	TRUE	TRUE
Isoform 2 of Dynamin-like 120 kDa protein, mitochondrial	TRUE	TRUE
Protein-L-isoaspartate O-methyltransferase	TRUE	TRUE
Neutral cholesterol ester hydrolase 1	TRUE	TRUE
COX assembly mitochondrial protein homolog	TRUE	TRUE
ATP synthase mitochondrial F1 complex assembly factor 1	TRUE	TRUE
17beta-hydroxysteroid dehydrogenase type 10/short chain L-3-hydroxyacyl-CoA dehydrogenase	TRUE	TRUE
Protein ABHD14B	TRUE	TRUE
Dihydrolipoyl dehydrogenase, mitochondrial	TRUE	TRUE
AFG3-like protein 2	TRUE	TRUE
Decr1 protein	TRUE	TRUE
28S ribosomal protein S27, mitochondrial	TRUE	TRUE
ATP synthase, H+-transporting, mitochondrial F0 complex, subunit F2	TRUE	TRUE
Non-specific lipid-transfer protein	TRUE	TRUE
C-Cbl associated protein	TRUE	TRUE
Peroxisomal coenzyme A diphosphatase NUDT7	TRUE	TRUE
MCG9810	TRUE	TRUE
Phosphatidylinositol glycan anchor biosynthesis, class S	TRUE	TRUE
Uncharacterized protein	TRUE	TRUE
Inositol-1-monophosphatase (Fragment)	TRUE	TRUE
Alpha-actinin-2	TRUE	TRUE
Muscular LMNA-interacting protein	TRUE	TRUE
Inorganic pyrophosphatase 2, mitochondrial	TRUE	TRUE
Transmembrane protein 143	TRUE	TRUE
Melanoma inhibitory activity protein 2	TRUE	TRUE
Electron transfer flavoprotein-ubiquinone oxidoreductase, mitochondrial	TRUE	TRUE
NADH dehydrogenase [ubiquinone] 1 alpha subcomplex subunit 13	TRUE	TRUE
ADP/ATP translocase 1	TRUE	TRUE
Glycogen phosphorylase, muscle form	TRUE	TRUE
RIKEN cDNA 4432406C05	TRUE	TRUE
MCG10343, isoform CRA_b	TRUE	TRUE
Calcium-binding mitochondrial carrier protein Aralar1	TRUE	TRUE
NADH dehydrogenase [ubiquinone] 1 alpha subcomplex subunit 6	TRUE	TRUE
Pyruvate dehydrogenase E1 component subunit beta, mitochondrial	TRUE	TRUE
Alcohol dehydrogenase 1 (Class I), isoform CRA_c	TRUE	TRUE
Acyl-CoA synthetase family member 2, mitochondrial	TRUE	TRUE
Isoform 2 of Homer protein homolog 1	TRUE	TRUE
Sorting and assembly machinery component 50 homolog	TRUE	TRUE
NADH-ubiquinone oxidoreductase 75 kDa subunit, mitochondrial	TRUE	TRUE
Aldhehyde dehydrogenase family 5, subfamily A1	TRUE	TRUE
Uncharacterized protein	TRUE	TRUE
Methylcrotonoyl-Coenzyme A carboxylase 2 (Beta)	TRUE	TRUE
Long-chain-fatty-acid--CoA ligase 1	TRUE	TRUE
Apoptosis-inducing factor 1, mitochondrial	TRUE	TRUE
Mitochondrial import receptor subunit TOM5 homolog	TRUE	TRUE
28S ribosomal protein S29, mitochondrial	TRUE	TRUE
Solute carrier family 2, facilitated glucose transporter member 4	TRUE	TRUE
Erythrocyte band 7 integral membrane protein	TRUE	TRUE
Isoform B of FK506-binding protein 15	TRUE	TRUE
Succinate-CoA ligase subunit beta (Fragment)	TRUE	TRUE
Isocitrate dehydrogenase [NADP]	TRUE	TRUE
Mitochondrial import inner membrane translocase subunit Tim8 B	TRUE	TRUE
Creatine kinase S-type, mitochondrial	TRUE	TRUE
1110020G09Rik protein (Fragment)	TRUE	TRUE
Voltage-dependent anion channel 3	TRUE	TRUE
Translation initiation factor IF-2, mitochondrial	TRUE	TRUE
NADH dehydrogenase [ubiquinone] 1 alpha subcomplex subunit 3	TRUE	TRUE
Methylglutaconyl-CoA hydratase, mitochondrial	TRUE	TRUE
D-glutamate cyclase, mitochondrial	TRUE	TRUE
Isoform 2 of Homer protein homolog 2	TRUE	TRUE
Dihydrolipoamide acetyltransferase component of pyruvate dehydrogenase complex	TRUE	TRUE
Uncharacterized protein	TRUE	TRUE
Enoyl-CoA delta isomerase 1, mitochondrial	TRUE	TRUE
MCG5603	TRUE	TRUE
Hydroxyacid-oxoacid transhydrogenase, mitochondrial (Fragment)	TRUE	TRUE
Elongin-C	TRUE	TRUE
Acyl-CoA dehydrogenase family member 11	TRUE	TRUE
Migration and invasion enhancer 1	TRUE	TRUE
Nascent polypeptide-associated complex subunit alpha, muscle-specific form	TRUE	TRUE
Schlafen family member 5	TRUE	TRUE
Influenza virus NS1A-binding protein homolog	TRUE	TRUE
NADH dehydrogenase [ubiquinone] 1 alpha subcomplex assembly factor 4	TRUE	TRUE
cDNA sequence X99384	TRUE	TRUE
Mycophenolic acid acyl-glucuronide esterase, mitochondrial	TRUE	TRUE
Calcium-binding mitochondrial carrier protein Aralar2	TRUE	TRUE
Oxidoreductase NAD-binding domain-containing protein 1	TRUE	TRUE
NADH dehydrogenase [ubiquinone] flavoprotein 1, mitochondrial	TRUE	TRUE
Isocitrate dehydrogenase [NAD] subunit, mitochondrial	TRUE	TRUE
Uncharacterized protein	TRUE	TRUE
Glutathione S-transferase kappa 1	TRUE	TRUE
Sarcalumenin	TRUE	TRUE
Protein-cysteine N-palmitoyltransferase HHAT-like protein	TRUE	TRUE
Histidine rich calcium binding protein, isoform CRA_a	TRUE	TRUE
Mitochondrial calcium uniporter regulator 1	TRUE	TRUE
Amine oxidase [flavin-containing] B	TRUE	TRUE
60 kDa heat shock protein, mitochondrial	TRUE	TRUE
Trap1 protein (Fragment)	TRUE	TRUE
Elongation factor 1-alpha 2	TRUE	TRUE
Methylcrotonoyl-CoA carboxylase subunit alpha, mitochondrial	TRUE	TRUE
Atypical kinase COQ8A, mitochondrial	TRUE	TRUE
Isocitrate dehydrogenase [NADP], mitochondrial	TRUE	TRUE
Delta-1-pyrroline-5-carboxylate dehydrogenase, mitochondrial	TRUE	TRUE
Redox-regulatory protein FAM213A	TRUE	TRUE
Tnnt2 protein	TRUE	TRUE
NADH dehydrogenase [ubiquinone] iron-sulfur protein 7, mitochondrial	TRUE	TRUE
NADH dehydrogenase [ubiquinone] 1 subunit C2	TRUE	TRUE
G-rich sequence factor 1	TRUE	TRUE
Protein LZIC	TRUE	TRUE
Carboxylesterase 1D	TRUE	TRUE
39S ribosomal protein L17, mitochondrial	TRUE	TRUE
Succinate dehydrogenase [ubiquinone] flavoprotein subunit, mitochondrial	TRUE	TRUE
28S ribosomal protein S23, mitochondrial	TRUE	TRUE
NADH dehydrogenase [ubiquinone] 1 alpha subcomplex subunit 9, mitochondrial	TRUE	TRUE
Aldehyde dehydrogenase 2, mitochondrial, isoform CRA_b	TRUE	TRUE
Fat storage-inducing transmembrane protein 1	TRUE	TRUE
39S ribosomal protein L4, mitochondrial	TRUE	TRUE
Propionyl-CoA carboxylase beta chain, mitochondrial	TRUE	TRUE
Ribosome-releasing factor 2, mitochondrial	TRUE	TRUE
NADH dehydrogenase (Ubiquinone) Fe-S protein 4	TRUE	TRUE
NADH dehydrogenase [ubiquinone] 1 alpha subcomplex subunit 12	TRUE	TRUE
Ndufb11 protein (Fragment)	TRUE	TRUE
Solute carrier family 25 (Mitochondrial carnitine/acylcarnitine translocase), member 20	TRUE	TRUE
Cytochrome b-c1 complex subunit 1, mitochondrial	TRUE	TRUE
Uncharacterized protein	TRUE	TRUE
Very long-chain specific acyl-CoA dehydrogenase, mitochondrial	TRUE	TRUE
Calsequestrin-2	TRUE	TRUE
Long-chain-specific acyl-CoA dehydrogenase, mitochondrial	TRUE	TRUE
Dihydroorotate dehydrogenase (quinone), mitochondrial	TRUE	TRUE
L-threonine aldolase	TRUE	TRUE
Dihydrolipoyllysine-residue succinyltransferase component of 2-oxoglutarate dehydrogenase complex, mitochondrial	TRUE	TRUE
Nebulette	TRUE	TRUE
Adenosine kinase	TRUE	TRUE
D-dopachrome tautomerase	TRUE	TRUE
NADH dehydrogenase [ubiquinone] iron-sulfur protein 3, mitochondrial	TRUE	TRUE
Eukaryotic translation elongation factor 1 epsilon-1	TRUE	TRUE
NADH dehydrogenase [ubiquinone] 1 beta subcomplex subunit 10	TRUE	TRUE
Maestro heat-like repeat-containing protein family member 2B	TRUE	TRUE
Beta-sarcoglycan	TRUE	TRUE
Uncharacterized protein C1orf50 homolog	TRUE	TRUE
Carboxymethylenebutenolidase homolog	TRUE	TRUE
Complement component 1 Q subcomponent-binding protein, mitochondrial	TRUE	TRUE
[Pyruvate dehydrogenase (acetyl-transferring)] kinase isozyme 2, mitochondrial	TRUE	TRUE
Stress-70 protein, mitochondrial	TRUE	TRUE
Mitogen-activated protein kinase	TRUE	TRUE
Electron transfer flavoprotein subunit beta	TRUE	TRUE
Acyl-coenzyme A thioesterase 2, mitochondrial	TRUE	TRUE
Pyruvate dehydrogenase kinase, isoenzyme 4	TRUE	TRUE
Thioredoxin, mitochondrial (Fragment)	TRUE	TRUE
Pyruvate dehydrogenase E1 component subunit alpha	TRUE	TRUE
Citramalyl-CoA lyase, mitochondrial	TRUE	TRUE
Monoglyceride lipase	TRUE	TRUE
Coenzyme Q10A	TRUE	TRUE
Propionyl-Coenzyme A carboxylase, alpha polypeptide, isoform CRA_b	TRUE	TRUE
MCG4197, isoform CRA_b	TRUE	TRUE
Ornithine aminotransferase	TRUE	TRUE
Isovaleryl-CoA dehydrogenase, mitochondrial	TRUE	FALSE
Lipoamide acyltransferase component of branched-chain alpha-keto acid dehydrogenase complex, mitochondrial	TRUE	FALSE
Corrinoid adenosyltransferase	TRUE	FALSE
3-hydroxyisobutyrate dehydrogenase, mitochondrial	TRUE	FALSE
Amylo-1,6-glucosidase, 4-alpha-glucanotransferase	TRUE	FALSE
Isoform Cytoplasmic of Fumarate hydratase, mitochondrial	TRUE	FALSE
MCG54027, isoform CRA_b	TRUE	FALSE
Ubiquinone biosynthesis O-methyltransferase, mitochondrial	TRUE	FALSE
Serine/threonine-protein phosphatase	TRUE	FALSE
Evolutionarily conserved-signaling intermediate in Toll pathway, mitochondrial	TRUE	FALSE
Trans-2,3-enoyl-CoA reductase-like	TRUE	FALSE
Sarcospan	TRUE	FALSE
Uncharacterized protein	TRUE	FALSE
2-amino-3-ketobutyrate coenzyme A ligase, mitochondrial	TRUE	FALSE
ATP-binding cassette sub-family F member 3	TRUE	FALSE
Sorbin and SH3 domain-containing protein 1	TRUE	FALSE
GTPase NRas	TRUE	FALSE
LYR motif containing 7	TRUE	FALSE
Carbonyl reductase family member 4	TRUE	FALSE
Enoyl-[acyl-carrier-protein] reductase, mitochondrial	TRUE	FALSE
Acetyl-CoA acetyltransferase, mitochondrial	TRUE	FALSE
Succinate--CoA ligase [GDP-forming] subunit beta, mitochondrial	TRUE	FALSE
3-hydroxy-3-methylglutaryl coenzyme A synthase	TRUE	FALSE
Cytochrome b	TRUE	FALSE
ATP synthase subunit g, mitochondrial	TRUE	FALSE
Secernin-3	TRUE	FALSE
Unconventional myosin-XVIIIa (Fragment)	TRUE	FALSE
Cytochrome b-c1 complex subunit 2, mitochondrial	TRUE	FALSE
ATP synthase subunit alpha, mitochondrial	TRUE	FALSE
Cytochrome b-c1 complex subunit 6, mitochondrial	TRUE	FALSE
Receptor expression-enhancing protein	TRUE	FALSE
Succinate dehydrogenase [ubiquinone] cytochrome b small subunit	TRUE	FALSE
Methylmalonate-semialdehyde dehydrogenase [acylating], mitochondrial	TRUE	FALSE
ATP-dependent (S)-NAD(P)H-hydrate dehydratase	TRUE	FALSE
Isoform 3 of MICOS complex subunit Mic26	TRUE	FALSE
Rab5 GDP/GTP exchange factor	TRUE	FALSE
Maleylacetoacetate isomerase	TRUE	FALSE
Add3 protein (Fragment)	TRUE	FALSE
ATP synthase-coupling factor 6, mitochondrial	TRUE	FALSE
Thiosulfate sulfurtransferase/rhodanese-like domain-containing protein 3	TRUE	FALSE
O-acetyl-ADP-ribose deacetylase MACROD1	TRUE	FALSE
Malonyl-CoA-acyl carrier protein transacylase, mitochondrial	TRUE	FALSE
ATP-binding cassette sub-family B member 6, mitochondrial	TRUE	FALSE
Acylphosphatase-2	TRUE	FALSE
Electron transfer flavoprotein subunit alpha, mitochondrial	TRUE	FALSE
Aconitate hydratase, mitochondrial	TRUE	FALSE
Timm44 protein (Fragment)	TRUE	FALSE
NADH-ubiquinone oxidoreductase chain 1	TRUE	FALSE
Short-chain specific acyl-CoA dehydrogenase, mitochondrial	TRUE	FALSE
Lipoprotein lipase	TRUE	FALSE
Ecto-ADP-ribosyltransferase 3	TRUE	FALSE
Uncharacterized protein	TRUE	FALSE
MICOS complex subunit MIC60	TRUE	FALSE
Cytochrome b-c1 complex subunit 8	TRUE	FALSE
SH3 domain-containing kinase-binding protein 1 (Fragment)	TRUE	FALSE
Phenylalanine--tRNA ligase, mitochondrial	TRUE	FALSE
Mitochondrial ribosomal protein L43 (Fragment)	TRUE	FALSE
Uncharacterized protein	TRUE	FALSE
Isoform Mt-VDAC1 of Voltage-dependent anion-selective channel protein 1	TRUE	FALSE
Cytochrome c oxidase subunit NDUFA4	TRUE	FALSE
NADP-dependent malic enzyme, mitochondrial	TRUE	FALSE
Isoform 2 of Homer protein homolog 3	TRUE	FALSE
Lactoylglutathione lyase	TRUE	FALSE
NADH dehydrogenase [ubiquinone] 1 alpha subcomplex subunit 8	TRUE	FALSE
Delta(3,5)-Delta(2,4)-dienoyl-CoA isomerase, mitochondrial	TRUE	FALSE
Glutathione S-transferase A4	TRUE	FALSE
Carnitine O-acetyltransferase	TRUE	FALSE
EH domain-containing protein 2	TRUE	FALSE
Mitochondrial ribosomal protein L9	TRUE	FALSE
Clustered mitochondria protein homolog	TRUE	FALSE
Acyl-coenzyme A thioesterase THEM4	TRUE	FALSE
Globin b1	TRUE	FALSE
Cytochrome b-c1 complex subunit Rieske, mitochondrial	TRUE	FALSE
Protein ABHD16A	TRUE	FALSE
Protein FAM234A	TRUE	FALSE
Cytochrome c oxidase subunit 6A, mitochondrial	TRUE	FALSE
Mitochondrial import inner membrane translocase subunit Tim8 A	TRUE	FALSE
NADH dehydrogenase (Ubiquinone) Fe-S protein 8	TRUE	FALSE
Uncharacterized protein (Fragment)	TRUE	FALSE
Trinucleotide repeat-containing gene 6B protein	TRUE	FALSE
ATP synthase subunit gamma	TRUE	FALSE
Troponin I, cardiac 3	TRUE	FALSE
Uncharacterized protein	TRUE	FALSE
ATP synthase subunit d, mitochondrial	TRUE	FALSE
Aspartate aminotransferase, mitochondrial	TRUE	FALSE
Fumarylacetoacetase	TRUE	FALSE
Dystrophin	TRUE	FALSE
Basic leucine zipper and W2 domain-containing protein 2	TRUE	FALSE
Nicotinamide phosphoribosyltransferase	TRUE	FALSE
RIKEN cDNA 1700034H14, isoform CRA_c	TRUE	FALSE
Alpha-T-catenin	TRUE	FALSE
Hydroxyacyl-coenzyme A dehydrogenase, mitochondrial	TRUE	FALSE
OCIA domain-containing protein 1	TRUE	FALSE
2-oxoisovalerate dehydrogenase subunit alpha	TRUE	FALSE
NADH dehydrogenase [ubiquinone] 1 beta subcomplex subunit 4	TRUE	FALSE
Alpha-1,4 glucan phosphorylase	TRUE	FALSE
[Pyruvate dehydrogenase (acetyl-transferring)] kinase isozyme 1, mitochondrial	TRUE	FALSE
Uncharacterized protein	TRUE	FALSE
Glutaryl-CoA dehydrogenase, mitochondrial	TRUE	FALSE
Methylmalonyl-CoA mutase, mitochondrial	TRUE	FALSE
NADH-ubiquinone oxidoreductase chain 4	TRUE	FALSE
Cytochrome b-c1 complex subunit 7	TRUE	FALSE
NADH dehydrogenase [ubiquinone] 1 beta subcomplex subunit 8, mitochondrial	TRUE	FALSE
	TRUE	FALSE
Histone H3	TRUE	FALSE
Glutathione S-transferase (Fragment)	TRUE	FALSE
Thioredoxin-dependent peroxide reductase, mitochondrial	TRUE	FALSE
Thioredoxin-interacting protein	TRUE	FALSE
Methionine-R-sulfoxide reductase B2, mitochondrial	TRUE	FALSE
Translational activator of cytochrome c oxidase 1	TRUE	FALSE
Adenylosuccinate synthetase isozyme 1	TRUE	FALSE
Protein kinase, cAMP dependent regulatory, type II alpha	TRUE	FALSE
Unconventional myosin-XVIIIa	TRUE	FALSE
Reticulon	TRUE	FALSE
Solute carrier family 25 member 35	TRUE	FALSE
Succinyl-CoA:3-ketoacid coenzyme A transferase 1, mitochondrial	TRUE	FALSE
Cerebral dopamine neurotrophic factor	TRUE	FALSE
ATP-binding cassette sub-family B member 8, mitochondrial	TRUE	FALSE
Sodium/potassium-transporting ATPase subunit alpha-1	TRUE	FALSE
Succinate dehydrogenase [ubiquinone] iron-sulfur subunit, mitochondrial	TRUE	FALSE
Solute carrier family 12, member 7, isoform CRA_a	TRUE	FALSE
Cytochrome c oxidase subunit IV isoform 1	TRUE	FALSE
Probable proline--tRNA ligase, mitochondrial	TRUE	FALSE
Haloacid dehalogenase-like hydrolase domain-containing 5	TRUE	FALSE
Popeye domain-containing protein 2	TRUE	FALSE
Uncharacterized protein	TRUE	FALSE
Ubiquinol-cytochrome-c reductase complex assembly factor 1	TRUE	FALSE
Ubiquinone biosynthesis protein COQ9, mitochondrial	TRUE	FALSE
NADH dehydrogenase [ubiquinone] iron-sulfur protein 6, mitochondrial	TRUE	FALSE
Glutathione S-transferase Mu 1	TRUE	FALSE
Malate dehydrogenase, cytoplasmic	TRUE	FALSE
Dehydrogenase/reductase SDR family member 7C	TRUE	FALSE
Tripartite motif-containing protein 72	TRUE	FALSE
Microsomal glutathione S-transferase 3	TRUE	FALSE
NADH dehydrogenase [ubiquinone] iron-sulfur protein 5	TRUE	FALSE
Epimerase family protein SDR39U1	TRUE	FALSE
Heat shock 70 kDa protein 12B	TRUE	FALSE
14 kDa phosphohistidine phosphatase	TRUE	FALSE
Ubiquinone biosynthesis monooxygenase COQ6, mitochondrial	TRUE	FALSE
Isoform 2 of Basigin	TRUE	FALSE
Solute carrier family 25 (Mitochondrial carrier oxoglutarate carrier), member 11, isoform CRA_b	TRUE	FALSE
Eukaryotic translation initiation factor 4 gamma 2	TRUE	FALSE
Uncharacterized protein	TRUE	FALSE
Caveolae-associated protein 2	TRUE	FALSE
RNA-binding protein with multiple-splicing 2	TRUE	FALSE
28S ribosomal protein S17, mitochondrial	TRUE	FALSE
PGC-1 and ERR-induced regulator in muscle protein 1	TRUE	FALSE
Glioblastoma amplified sequence	TRUE	FALSE
Trifunctional enzyme subunit beta, mitochondrial	TRUE	FALSE
Isochorismatase domain-containing protein 2A	TRUE	FALSE
39S ribosomal protein L49, mitochondrial	TRUE	FALSE
NFU1 iron-sulfur cluster scaffold homolog, mitochondrial	TRUE	FALSE
Sodium-dependent phosphate transporter 2	TRUE	FALSE
5-oxoprolinase	TRUE	FALSE
Adiponectin	TRUE	FALSE
Cytochrome c oxidase subunit 5A, mitochondrial	TRUE	FALSE
ATP synthase subunit a	TRUE	FALSE
Beta-taxilin	TRUE	FALSE
Ndufb4 protein (Fragment)	TRUE	FALSE
Cysteine desulfurase, mitochondrial	TRUE	FALSE
NADH dehydrogenase [ubiquinone] 1 beta subcomplex subunit 1	TRUE	FALSE
Malate dehydrogenase, mitochondrial	TRUE	FALSE
Cytosolic 5'-nucleotidase 1A	TRUE	FALSE
FUN14 domain-containing protein 2	TRUE	FALSE
Pyruvate carboxylase	TRUE	FALSE
Isocitrate dehydrogenase [NAD] subunit, mitochondrial	TRUE	FALSE
MKIAA1101 protein (Fragment)	TRUE	FALSE
Indolethylamine N-methyltransferase	TRUE	FALSE
Isoform 2 of Vacuolar protein sorting-associated protein 26A	TRUE	FALSE
Sulfurtransferase	TRUE	FALSE
NAD-dependent malic enzyme, mitochondrial	TRUE	FALSE
Predicted gene 45799	TRUE	FALSE
ATP-dependent Clp protease proteolytic subunit (Fragment)	TRUE	FALSE
Striated muscle-specific serine/threonine-protein kinase	TRUE	FALSE
Gtf2a1 protein	TRUE	FALSE
CAP-Gly domain-containing linker protein 1	TRUE	FALSE
Mitochondrial-processing peptidase subunit alpha	TRUE	FALSE
Glutaredoxin-related protein 5, mitochondrial	TRUE	FALSE
Ribosomal protein L3-like	TRUE	FALSE
CDC42 binding protein kinase beta	TRUE	FALSE
Pyridoxal phosphate homeostasis protein	TRUE	FALSE
Isoform 3 of Dynamin-1-like protein	TRUE	FALSE
NADH dehydrogenase [ubiquinone] iron-sulfur protein 2, mitochondrial	TRUE	FALSE
Beta-enolase	TRUE	FALSE
Sepiapterin reductase	TRUE	FALSE
PDZ domain-containing protein GIPC1	TRUE	FALSE
GRIP1-associated protein 1	TRUE	FALSE
CCA tRNA nucleotidyltransferase 1, mitochondrial	TRUE	FALSE
Surfeit gene 4, isoform CRA_a	TRUE	FALSE
MKIAA0617 protein (Fragment)	TRUE	FALSE
Mitochondrial proton/calcium exchanger protein	TRUE	FALSE
ATP synthase subunit alpha	TRUE	FALSE
Peroxisomal membrane protein 2	TRUE	FALSE
Junctin-2	TRUE	FALSE
Ezrin	TRUE	FALSE
Cullin-associated NEDD8-dissociated protein 2	TRUE	FALSE
Olfactory receptor 706	TRUE	FALSE
NADH dehydrogenase [ubiquinone] 1 beta subcomplex subunit 7	TRUE	FALSE
Spectrin beta chain	TRUE	FALSE
Delta-aminolevulinic acid dehydratase	TRUE	FALSE
Desmocollin 2	TRUE	FALSE
Nidogen-1	TRUE	FALSE
Isocitrate dehydrogenase [NAD] subunit, mitochondrial	TRUE	FALSE
Aldehyde dehydrogenase X, mitochondrial	TRUE	FALSE
D-beta-hydroxybutyrate dehydrogenase, mitochondrial	TRUE	FALSE
Uncharacterized protein	TRUE	FALSE
Phosphomannomutase	TRUE	FALSE
Lon protease homolog, mitochondrial	TRUE	FALSE
Peptidyl-prolyl cis-trans isomerase FKBP4	TRUE	FALSE
MCG140066	TRUE	FALSE
Oxygen-dependent coproporphyrinogen-III oxidase, mitochondrial	TRUE	FALSE
Enoyl-CoA hydratase, mitochondrial	TRUE	FALSE
Sciellin	TRUE	FALSE
Enoyl-CoA delta isomerase 2, mitochondrial	TRUE	FALSE
Very-long-chain (3R)-3-hydroxyacyl-CoA dehydratase	TRUE	FALSE
Tensin 1	TRUE	FALSE
Cadherin-13	TRUE	FALSE
Laminin subunit gamma-1	TRUE	FALSE
Uncharacterized protein (Fragment)	TRUE	FALSE
Puromycin-sensitive aminopeptidase	TRUE	FALSE
Lanosterol 14-alpha demethylase	TRUE	FALSE
Uncharacterized protein (Fragment)	TRUE	FALSE
Transmembrane protein 14C, isoform CRA_b	TRUE	FALSE
ATPase family AAA domain-containing protein 3	TRUE	FALSE
Cytochrome c oxidase subunit 5B, mitochondrial	TRUE	FALSE
Titin	TRUE	FALSE
Uncharacterized protein	TRUE	FALSE
Bromodomain-containing protein 4	TRUE	FALSE
Acyl-CoA dehydrogenase family member 9, mitochondrial	TRUE	FALSE
Voltage-dependent anion-selective channel protein 2	TRUE	FALSE
Myosin-binding protein C, cardiac-type	TRUE	FALSE
Filamin-A-interacting protein 1	TRUE	FALSE
Eukaryotic translation initiation factor 4 gamma 3	TRUE	FALSE
NADH dehydrogenase [ubiquinone] flavoprotein 2, mitochondrial	TRUE	FALSE
Methionine-tRNA synthetase 2 (Mitochondrial)	TRUE	FALSE
Heterogeneous nuclear ribonucleoproteins A2/B1	TRUE	FALSE
Lypla1 protein	TRUE	FALSE
Keratin-like protein KRT222	TRUE	FALSE
m-AAA protease-interacting protein 1, mitochondrial	TRUE	FALSE
Aspartate aminotransferase, cytoplasmic	TRUE	FALSE
Palmdelphin	TRUE	FALSE
Quinone oxidoreductase	TRUE	FALSE
Phosphorylase b kinase regulatory subunit	TRUE	FALSE
NADH dehydrogenase [ubiquinone] flavoprotein 3, mitochondrial	TRUE	FALSE
Eukaryotic translation initiation factor 2A	TRUE	FALSE
Creatine kinase, muscle	TRUE	FALSE
Myosin, heavy polypeptide 7, cardiac muscle, beta	TRUE	FALSE
Protein THEM6	TRUE	FALSE
Transmembrane protein 109	TRUE	FALSE
YLP motif-containing protein 1	TRUE	FALSE
MICOS complex subunit Mic27	TRUE	FALSE
Presenilins-associated rhomboid-like protein, mitochondrial	TRUE	FALSE
Presequence protease, mitochondrial	TRUE	FALSE
Nuclear pore complex protein Nup93	TRUE	FALSE
Peptidase M20 domain-containing protein 2	TRUE	FALSE
Mediator of RNA polymerase II transcription subunit 8	TRUE	FALSE
Uncharacterized protein	TRUE	FALSE
Dual specificity protein phosphatase 23	TRUE	FALSE
Synergin gamma	TRUE	FALSE
EEF1A lysine methyltransferase 1	TRUE	FALSE
3-mercaptopyruvate sulfurtransferase	TRUE	FALSE
Endonuclease G	TRUE	FALSE
ATP synthase subunit beta, mitochondrial	TRUE	FALSE
Adenylate kinase 4, mitochondrial	TRUE	FALSE
Phospholemman	TRUE	FALSE
Uncharacterized protein	TRUE	FALSE
Cullin-4A	TRUE	FALSE
Protein ITPRID2	TRUE	FALSE
Cytochrome c oxidase subunit 2	TRUE	FALSE
Desmoplakin	TRUE	FALSE
Transmembrane protein 35A	TRUE	FALSE
MKIAA1065 protein (Fragment)	TRUE	FALSE
Ubiquitin carboxyl-terminal hydrolase 7	TRUE	FALSE
NAD(P)H dehydrogenase, quinone 1	TRUE	FALSE
Thioredoxin domain-containing protein 9	TRUE	FALSE
RuvB-like helicase	TRUE	FALSE
Ccbl1 protein	TRUE	FALSE
Glutathione S-transferase theta-2 (Fragment)	TRUE	FALSE
Myelin expression factor 2	TRUE	FALSE
Zinc finger RNA binding protein	TRUE	FALSE
RIKEN cDNA F730014I05	TRUE	FALSE
Uncharacterized protein	TRUE	FALSE
Lipopolysaccharide-responsive and beige-like anchor protein	TRUE	FALSE
Glutamate-cysteine ligase, catalytic subunit, isoform CRA_c	TRUE	FALSE
Nucleoside diphosphate-linked moiety X motif 19	TRUE	FALSE
Isoform 3 of Mitochondrial Rho GTPase 1	TRUE	FALSE
Atp5sl protein	TRUE	FALSE
Enoyl-CoA hydratase domain-containing protein 3, mitochondrial	TRUE	FALSE
BolA-like protein 1	TRUE	FALSE
Junction plakoglobin	TRUE	FALSE
Leucine rich repeat containing 40, isoform CRA_a	TRUE	FALSE
Pyruvate dehydrogenase protein X component, mitochondrial	TRUE	FALSE
DnaJ homolog subfamily C member 1	TRUE	FALSE
Protein 1700021F05Rik	TRUE	FALSE
Cardiac troponin T	TRUE	FALSE
Myosin regulatory light chain 2, ventricular/cardiac muscle isoform	TRUE	FALSE
Solute carrier family 12, member 7	TRUE	FALSE
Histone-binding protein RBBP4	TRUE	FALSE
Estradiol 17-beta-dehydrogenase 8	TRUE	FALSE
Troponin C, slow skeletal and cardiac muscles	TRUE	FALSE
C230096C10Rik protein	TRUE	FALSE
Transmembrane protein 70, mitochondrial	TRUE	FALSE
Protein FAM210A	TRUE	FALSE
Sodium/potassium-transporting ATPase subunit alpha	TRUE	FALSE
Ubiquitin-fold modifier 1	TRUE	FALSE
Uncharacterized protein	TRUE	FALSE
Na(+)/H(+) exchange regulatory cofactor NHE-RF	TRUE	FALSE
5-demethoxyubiquinone hydroxylase, mitochondrial	TRUE	FALSE
Serine--tRNA ligase, mitochondrial	TRUE	FALSE
Bifunctional epoxide hydrolase 2	TRUE	FALSE
39S ribosomal protein L21, mitochondrial	TRUE	FALSE
Very-long-chain enoyl-CoA reductase	TRUE	FALSE
Desmoglein-2	TRUE	FALSE
Vacuolar protein sorting-associated protein 28 homolog	TRUE	FALSE
Testis-expressed protein 9	TRUE	FALSE
Uncharacterized protein	TRUE	FALSE
Cox7ah	TRUE	FALSE
Uncharacterized protein	TRUE	FALSE
ATP-dependent zinc metalloprotease YME1L1	TRUE	FALSE
2-oxoisovalerate dehydrogenase subunit alpha	TRUE	FALSE
NADH-ubiquinone oxidoreductase chain 2	TRUE	FALSE
Thioesterase superfamily member 2	TRUE	FALSE
Coiled-coil domain containing 25	TRUE	FALSE
V-type proton ATPase 116 kDa subunit a isoform 2	TRUE	FALSE
Fumarylacetoacetate hydrolase domain-containing 2A	TRUE	FALSE
Alanine aminotransferase 1	TRUE	FALSE
Ubiquitin-conjugating enzyme E2B, RAD6 homology (S. cerevisiae)	TRUE	FALSE
Sphingomyelin phosphodiesterase 2	TRUE	FALSE
